# *ML-morph*: A Fast, Accurate and General Approach for Automated Detection and Landmarking of Biological Structures in Images

**DOI:** 10.1101/769075

**Authors:** Arthur Porto, Kjetil L. Voje

## Abstract

1. Morphometrics has become an indispensable component of the statistical analysis of size and shape variation in biological structures. Morphometric data has traditionally been gathered through low-throughput manual landmark annotation, which represents a significant bottleneck for morphometric-based phenomics. Here we propose a machine-learning-based high-throughput pipeline to collect high-dimensional morphometric data in images of semi rigid biological structures.
2. The proposed framework has four main strengths. First, it allows for dense phenotyping with minimal impact on specimens. Second, it presents landmarking accuracy comparable to manual annotators, when applied to standardized datasets. Third, it performs data collection at speeds several orders of magnitude higher than manual annotators. And finally, it is of general applicability (i.e., not tied to a specific study system).
3. State-of-the-art validation procedures show that the method achieves low error levels when applied to three morphometric datasets of increasing complexity, with error varying from 0.5% to 2% of the structure’s length in the automated placement of landmarks. As a benchmark for the speed of the entire automated landmarking pipeline, our framework places 23 landmarks on 13,686 objects (zooids) detected in 1684 pictures of fossil bryozoans in 3.12 minutes using a personal computer.
4. The proposed machine-learning-based phenotyping pipeline can greatly increase the scale, reproducibility and speed of data collection within biological research. To aid the use of the framework, we have developed a file conversion algorithm that can be used to leverage current morphometric datasets for automation, allowing the entire procedure, from model training all the way to prediction, to be performed in a matter of hours.
