## Supporting Information 1 - Drosophilid IDs from Morphbank for "*ML-morph*: A Fast, Accurate and General Approach for Automated Detection and Landmarking of Biological Structures in Images"

63174
63175
63176
63177
63178
63179
63180
63181
63183
63184
63186
63188
63189
63190
63191
63192
63193
63194
63195
63196
63197
63198
63199
63200
63201
63202
63203
63206
63207
63208
63210
63211
63212
63213
63214
63216
63219
63220
63222
63223
63224
63225
63226
63227
63228
63231
63232
63233
63234
63235
63236
63238
63239
63240
63241
63242
63250
63251
63253
63254
63255
63256
63257
63258
63259
63261
63262
63263
63264
63266
63267
63268
63269
63270
63271
63272
63273
63275
63276
63278
63280
63282
63283
63284
63285
63287
63288
63289
63290
63291
63292
63294
63295
63296
63298
63299
63300
63302
63303
63306
63307
63308
63311
63312
63313
63314
63315
63317
63318
63321
63323
63324
63325
63326
63327
63328
63329
63330
63331
63332
63333
63335
63336
63337
63338
63339
63340
63341
63343
63344
63345
63346
63348
63349
63350
63351
63353
63354
63355
63357
63358
63359
63362
63363
63364
63365
63367
63369
63370
63371
63372
63373
63374
63376
63379
63380
63381
63382
63384
63385
63389
63390
63391
63392
63393
63394
63395
63396
63397
63398
63399
63400
63401
63402
63403
63404
63405
63406
63407
63409
63411
63412
63413
63414
63415
63416
63419
63421
63423
63424
63425
63426
63428
63429
63430
63431
63432
63433
63434
63435
63436
63438
63439
63441
63442
63443
63446
63448
63449
63450
63452
63453
63455
63456
63458
63459
63461
63462
63464
63465
63466
63467
63468
63469
63470
63471
63472
63473
63474
63475
63476
63477
63478
63480
63481
63484
63485
63486
63488
63489
63490
63491
63493
63494
63495
63496
63497
63498
63499
63500
63501
63502
63503
63504
63505
63506
63508
63509
63511
63512
63513
63514
63516
63517
63518
63519
63522
63524
63525
63526
63527
63529
63530
63532
63533
63535
63536
63537
63538
63539
63540
63541
63542
63545
63952
